# Analysis of IGHA1 and other salivary proteins post half marathon in female participants

**DOI:** 10.1101/2022.11.13.515896

**Authors:** Yosuke Maruyama, Tomoaki Seki, Seiichi Ando, Hiroki Tanabe, Hitoshi Mori

## Abstract

**Background:** High intensity exercise, such as in marathons and triathlons, suppresses transient local and systemic immunity. Much is known about the systemic immunosuppression response, but little is known about its local response in the oral cavity, lungs, bronchial tubes, and skin. The oral cavity is an entrance for bacteria or viruses to enter the body. Saliva covers the epidermis of the oral cavity and plays an important role in the local stress response by preventing infection. In this study, we examined the properties of saliva secreted during the local stress response induced by a half marathon (HM) using quantitative proteomic analysis.

**Methods:** The Exercise group (ExG), 19 healthy female university students participated in (HM) race. The non-exercise group (NExG), 16 healthy female university students had not participated in the ExG. In ExG, saliva samples were collected 1h pre and 2h and 4h post HM. NExG were collected in same time interval. Saliva volume, protein concentration and relative IGHA1 expression were analyzed. In addition, 1h pre and 2h post HM saliva were analyzed by iTRAQ. The identified factors of iTRAQ, analyzed for the ExG and NExG by western blotting.

**Results:** We identified kallikrein 1 (KLK1), immunoglobulin kappa chain (IgK) and cystatin S (CST4) as suppression factors, as well as immunoglobulin heavy constant alpha 1 (IGHA1), which has been reported as an immunological stress marker. KLK1 (*p* = 0.011), IGK (*p* = 0.002), and CST4 (*p* = 0.003) were suppressed 2 h post-HM compared to pre-HM, and KLK1 (*p* = 0.004) and CST4 (*p* = 0.006) were suppressed 4 h post-HM. There was also a positive correlation between IGHA1, IGK, and CST4 2 and 4 h post-HM. In addition, KLK1 and IGK after 2 h post-HM showed a positive correlation.

**Conclusion:** Our study demonstrated that the salivary proteome is regulated and antimicrobial proteins are suppressed post-HM. These results suggest that oral immunity was transiently suppressed post-HM. The positive correlation of each protein at 2 and 4 h post-HM suggests that the suppressed state was similarly regulated up to 4 h after a HM. The proteins identified in this study may have applications as stress markers for recreational runners and individuals who perform high- and moderate-intensity exercises in their daily lives.
