## Supplemental table for "Analysis of IGHA1 and other salivary proteins post half marathon in female participants"

### Sheet: supplymental table 1
Supplemental table 1. List of salivary proteins identified by iTRAQ analysis in pre- and post-half marathon
Accession	description	gene name	MW(KDa)	peputide	p value	Fold change	Predicted location*	mRNA **	whole saliva***
Q8TB03	Uncharacterized protein CXorf38	CX038	36.67	1	0.497764	8.81395	Intracellular	-	-
Q96NW4	Ankyrin repeat domain-containing protein 27	ANR27	116.984	1	0.503994	4.38175	Intracellular	-	-
P40394	Alcohol dehydrogenase class 4 mu/sigma chain	ADH7	41.481	1	0.533207	4.08075	Intracellular	-	Y
P01591	Immunoglobulin J chain	JCHAIN	18.099	2	0.502265	3.03193	Secreted	SM, PAR, SL	-
Q08380	Galectin-3-binding protein	LGALS3BP	65.331	1	0.42931	2.4066	Secreted	SL	Y
Q5JRA6	Transport and Golgi organization protein 1 homolog	MIA3	213.702	1	0.576772	2.24555	Vesicles	SL	-
P23280	Carbonic anhydrase 6 OS=Homo sapiens	CA6	35.367	2	0.604831	1.6131	Secreted to digestive system	SM, PAR	Y
O94964	Protein SOGA1	SOGA1	159.76	1	0.121	1.5939	Secreted to blood	-	-
Q9ULV3	Cip1-interacting zinc finger protein	CIZ1	100.045	1	0.304371	1.52325	Nucleoplasm	-	-
Q96GK7	Fumarylacetoacetate hydrolase domain-containing protein 2A	FAHD2A	34.596	1	0.463168	1.45115	Intracellular	SM, PAR, SL	-
Q9UGM3	Deleted in malignant brain tumors 1 protein	DMBT1	260.735	1	0.463209	1.3794	Centriolar satellite	SL	Y
Q8WYA1	Aryl hydrocarbon receptor nuclear translocator-like protein 2	ARNTL2	70.887	2	0.38439	1.35485	Nucleoplasm, Nucleoli	n.d	-
Q9HAR2	Adhesion G protein-coupled receptor L3	ADGRL3	161.812	1	0.729116	1.32505	Membrane	n.d	-
Q9HC84	Mucin-5B OS=Homo sapiens	MUC5B	596.34	1	0.781512	1.30315	Vesicles	SM, SL	Y
Q6W0C5	Developmental pluripotency-associated protein 3	DPPA3	17.851	1	0.582038	1.2979	n.d	-	-
Q96A98	Tuberoinfundibular peptide of 39 residues	PTH2	11.202	1	0.885713	1.19045	Secreted	-	-
Q9HCE6	Rho guanine nucleotide exchange factor 10-like protein	ARHGEF10L	140.379	2	0.637639	1.16255	Intracellular	-	-
Q9HC35	Echinoderm microtubule-associated protein-like 4	EML4	108.916	1	0.839307	1.14455	Intracellular	-	Y
Q96JE7	Protein transport protein Sec16B	SEC16B	116.604	1	0.822418	1.11435	Intracellular	-	-
Q86X52	Chondroitin sulfate synthase 1	CHSY1	91.784	1	0.899824	1.10365	Secreted	-	-
P30457	HLA class I histocompatibility antigen, A-66 alpha chain	HLA-A	40.841	1	0.038745	1.0919	n.d	SM	-
Q17RR3	Pancreatic lipase-related protein 3	PNLIPRP3	52.254	1	0.861908	1.0612	Secreted	-	-
Q8NFP9	Neurobeachin	NBEA	327.822	1	0.926237	1.03235	Intracellular, Membrane (different isoforms)	SL	Y
P07477	Trypsin-1	PRSS1	26.558	2.7	0.934109	1.02064	Secreted to digestive system	-	-
Q2LD37	Transmembrane protein KIAA1109	KIAA1109	555.482	1	0.471058	1.01765	Intracellular, Membrane (different isoforms)	-	Y
A4D1E9	GTP-binding protein 10	GTPBP10	42.933	1	0.89219	0.98185	Intracellular	-	-
P25311	Zinc-alpha-2-glycoprotein	AZGP1	34.259	7	0.139059	0.9634	Intracellular, Secreted (different isoforms)	SM, PAR, SL	Y
Q8TCU4	Alstrom syndrome protein 1	ALMS1	461.062	1	0.624705	0.9489	n.d	-	Y
P04745	Alpha-amylase 1	AMY1A	57.768	42	0.27565	0.9369	Secreted	SM, PAR	Y
Q8TD26	Chromodomain-helicase-DNA-binding protein 6	CHD6	305.412	1	0.646309	0.926	Secreted	-	Y
Q5VYK3	Proteasome adapter and scaffold protein ECM29	ECPAS	204.291	1	0.605289	0.9154	Secreted	n.d	-
Q9UHL0	ATP-dependent RNA helicase DDX25	DDX25	54.692	1	0.815873	0.9143	Secreted	-	-
P12273	Prolactin-inducible protein	PIP	16.572	5	0.907954	0.9119	Secreted	SM, PAR, SL	Y
P02768	Serum albumin	ALB	69.367	3	0.168206	0.890227	Intracellular, Membrane (different isoforms)	-	Y
Q63HK5	Teashirt homolog 3	TSHZ3	118.566	1	0.530356	0.8653	Intracellular	-	-
O75600	2-amino-3-ketobutyrate coenzyme A ligase, mitochondrial	GCAT	45.285	1	0.038776	0.8639	Intracellular	PAR	-
Q9NPG4	Protocadherin-12 OS=Homo sapiens	PCDH12	128.995	1	0.613503	0.84305	Membrane, Secreted (different isoforms)	-	-
Q5H9F3	BCL-6 corepressor-like protein 1	BCORL1	182.526	1	0.448054	0.82605	Intracellular	n.d	-
P01833	Polymeric immunoglobulin receptor	PIGR	83.284	9	0.051	0.78916	Membrane	SM, PAR, SL	Y
Q9BYE2	Transmembrane protease serine 13	TMPRSS13	63.167	1	0.537343	0.7748	Intracellular, Membrane (different isoforms)	-	-
P0CF74	Immunoglobulin lambda constant 6	IGLC6	11.277	1	0.181148	0.77105	n.d	SM, SL	Y
P01876	Immunoglobulin heavy constant alpha 1	IGHA1	37.655	7	0.004812	0.762336	n.d	SM, PAR, SL	Y
Q8WZ42	Titin	TTN	3816.03	1	0.0737664	0.756	Intracellular, Membrane (different isoforms)	PAR	Y
P17542	T-cell acute lymphocytic leukemia protein 1	TAL1	34.271	1	0.0507339	0.75395	Intracellular	n.d	Y
P01036	Cystatin-S	CST4	16.214	3.5	0.00308493	0.739282	Secreted	SM, PAR,	Y
Q9Y4F5	Centrosomal protein of 170 kDa protein B	CEP170B	171.688	1	0.221471	0.70535	Intracellular	-	Y
P06870	Kallikrein-1 OS=Homo sapiens	KLK1	28.89	4	0.0118128	0.694364	Secreted	SM, PAR, SL	Y
P01834	Immunoglobulin kappa constant	IGKC	11.765	6	0.171335	0.682675	n.d	SM, PAR, SL	-
P78383	Solute carrier family 35 member B1	SLC35B1	35.76	1	0.283535	0.651	Intracellular, Membrane (different isoforms)	SL	-
P0DOY2	Immunoglobulin lambda constant 2	IGLC2	11.294	5	0.297839	0.6101	n.d	SM, PAR, SL	-
P0DOY3	Immunoglobulin lambda constant 3	IGLC3	11.266	1.3	0.13318	0.60015	n.d	SM, PAR, SL	-
P0DOX7	Immunoglobulin kappa light chain	IGK	23.379	6	0.0155536	0.59702	n.d	SM, PAR, SL	Y
Q6P4Q7	Metal transporter CNNM4	CNNM4	86.607	1	0.327856	0.5761	Membrane	-	Y
Q04724	Transducin-like enhancer protein 1	TLE1	83.201	1	0.104639	0.53365	Intracellular	-	-
Q14204	Cytoplasmic dynein 1 heavy chain 1	DYNC1H1	532.408	1	0.221053	0.50745	Intracellular	-	Y
Q15424	Scaffold attachment factor B1	SAFB	102.642	1	0.128813	0.50645	Intracellular	-	-
Q9NVE7	Pantothenate kinase 4	PANK4	85.991	1	0.199223	0.4947	Intracellular	-	-
Q12860	Contactin-1	CNTN1	113.32	1	0.242456	0.42145	Intracellular	-	Y
Q8N910	Putative uncharacterized protein C15orf56	C15orf56	17.04	1	0.119864	0.3912	n.d	-	-
B2RNN3	Complement C1q and tumor necrosis factor-related protein 9B	C1QTNF9B	34.713	1	0.237333	0.293	Secreted	-	-
